# NovoLign: metaproteomics by sequence alignment

**DOI:** 10.1101/2024.04.04.588008

**Authors:** Hugo B.C. Kleikamp, Ramon van der Zwaan, Ramon van Valderen, Jitske M. van Ede, Mario Pronk, Pim Schaasberg, Maximilienne T. Allaart, Mark C.M. van Loosdrecht, Martin Pabst

## Abstract

Tremendous advances in mass spectrometric and bioinformatic approaches have expanded proteomics into the field of microbial ecology. The commonly used spectral annotation method for metaproteomics data relies on database searching, which requires sample-specific databases obtained from whole metagenome sequencing experiments. However, creating these databases is complex, time-consuming, and prone to errors, potentially biasing experimental outcomes and conclusions. This asks for alternative approaches that can provide rapid and orthogonal insights into metaproteomics data. Here we present NovoLign, a *de novo* metaproteomics pipeline that performs sequence alignment of *de novo* sequences from complete metaproteomics experiments. The pipeline enables rapid taxonomic profiling of complex communities and evaluates the taxonomic coverage of metaproteomics outcomes obtained from database searches. Furthermore, the NovoLign pipeline supports the creation of reference sequence databases for database searching to ensure comprehensive coverage. The NovoLign pipeline is publicly available via: https://github.com/hbckleikamp/NovoLign.
