## Supplementary material for "NovoLign: metaproteomics by sequence alignment": Kleikamp_et_al_2024_SI_EXCEL_Table_1

### Sheet: SUMMARY REFERENCE SAMPLES
	No	TYPE	Strain	Reference	Raw data/sample names	Reference sequence database
	1–2	PURE	Acinetobacter baumannii	Di Venanzio et al., 2019, Nat Commun.	Nsco_20170712_LFQ_P_negative_ABCA1_WC_B1.raw	Acinetobacter_baumannii_UPAB1_PRJNA487603.fasta
				PXD011302	Nsco_20170712_LFQ_P_negative_ABCA1_WC_B2.raw	PXD011302
	3–4	PURE	Aeromonas bestiarum	Tugui et al., 2024, bioRxiv	CT_26042022_Aeromonas_ctrl_DDA01.raw	3AUP00022493_Aeromonas_best.fasta
				PXD050548	CT_26042022_Aeromonas_ctrl_DDA02.raw	Uniprot proteomes: UP000224937
	5–6	PURE	Caldalkalibacillus thermarum	de Jong et al., 2023, Front Microbiol.	MP_CDR27042019_CTB_DM_60min_DDA01.raw	TA2.A1_NCBI_ID638815.fasta
				PXD042369	MP_CDR27042019_CTB_DM_60min_DDA02.raw	NCBI
	7–8	PURE	Nitrospira moscoviensis	C. Lawson et al., 2021	MP_SL_10092018_Nitrosp_1hr_DDA01.raw	N_moscoviensis.fasta
				PXD019583	MP_SL_10092018_Nitrosp_1hr_DDA01.raw	PXD019583
	9–10	PURE	Chlamydomonas reinhardii	Scholz et al., Plant Journal, 2019	PG_00HL_I_ne_27062017.raw	Creinhardtii_281_v5_5.fasta
				PXD010160	PG_00HL_II_ne_27062017.raw	PXD010160
	11–12	PURE	Lactobacillus sakei	Prechtl et al., 2018, Front Microbiol.	BBM_079_P064_01_FRH_12_R1.raw	L. sakei TMW 1.411.fasta
				PXD011417	BBM_079_P064_01_FRH_13_R1.raw	PXD011417
	13–14	PURE	Paracoccus denitrificans	Schada von Borzyskowski, 2019, Nature	PDL-2-5.raw	u_ParaCoc_Den_decoy_261016.fasta
				PXD013274	PDL-2-6.raw	PXD013274
	15–16	PURE	Streptococcus mutans	Ahn et al., 2017, Sci. Reports	WT1.raw	S_mutans_UP000002512_210007.fasta
				PXD006735	WT2.raw	Uniprot proteomes: PXD006735
	17–18	PURE	Saccharomyces cerevisiae	Promega yeast digest, Cat No V7461	MDR_16062023_Yeast_Ref_500ng_DDA01.raw	UP000002311_559292_S_cerevisiae.fasta
				PXD050548	MP_1362023_Yeast_Ref_500ng_DDA_01.raw	Uniprot proteomes: UP000002311
	19–20	PURE	Halanaeroarchaeum sp. HSR-CO	Sorokin et al., The ISME Journal, 2022	CT_19032021_Dmitrii_HCO2_3_ye_CO_DDA01.raw	HSR-CO_Chr_Pla_merged.fasta
				PXD028241	CT_19032021_Dmitrii_HCO2_3_ye_CO_DDA02.raw	PXD028241
	21–22	SYNTHETIC MICROBIAL COMMUNITY	"Kleiner equal protein community"	Kleiner et al., 2017, Nat Commun.	Run2_P1_2000ng.raw	Mock_community_Kleiner.txt
				PXD006118	Run2_P2_2000ng.raw	PXD006118
	23–24	SYNTHETIC MICROBIAL COMMUNITY	SIHUMIx (Simplified Human Intestinal Microbiota)	Van den Bossche et al., 2021, Nat Commum.	S08.raw	SIHUMI_DB1UNIPROT.fasta
				PXD023217	S05.raw	PXD023217
	25–26	MICROBIAL ENRICHMENT (estimated 80%)	Candidatus Accumulibacter phosphatis enrichment	Kleikamp et al., 2021, Cell Systems	JvE_13012022_Accumulibacter_180_DDA01.raw	Proteins_TP_newFormat_validated.fasta
				PXD050548	JvE_13012022_Accumulibacter_180_DDA02.raw	whole metagenome sequencing
	27–28	MICROBIAL ENRICHMENT (estimated 95%)	Candidatus Kuenenia stuttgartiensis enrichment	Lawson et al., 2019, The ISME Journal	MP_CL20122020_Kust_Ac_t0_S12_DDA01.raw	Metagen_Kust_Nm_merged_CD.fasta
				PXDXXX	MP_CL20122020_Kust_Ac_t0_S12_DDA02.raw	PXD021600
	29–30	MICROBIAL ENRICHMENT (estimated 80%)	Clostridium kluyveri enrichment	Allaart et al., 2023, Scientific reports	DH_MA23052022_Clost_S1_180min_DDA02.raw	Clost_K_MG_DB.fasta
				PXD040972	DH_MA23052022_Clost_S1_180min_DDA01.raw	whole metagenome sequencing (this study)
	31–32	COMPLEX MICROBIAL COMMUNITY	AGS Utrecht (wastewater treatment plant)	Kleikamp et al., 2023, Water Research	MP_DH_PS22042023_PS_UN_DDA01.raw	Pks55_UNPS01_MGDB_first_round.fasta
				PXD050548	MP_DH_PS22042023_PS_UN_DDA02.raw	PXD030677

### Sheet: CONTENT "KLEINER COMMUNITY"
	Composition equal protein "Kleiner community", Kleiner et al., 2017, Nat Commun.
	NCBI taxonomy, August 2023
	Superkingdom	Phylum	Class	Order	Family	Genus	Species	equal protein amounts
	Bacteria	Proteobacteria	Alphaproteobacteria	Rhizobiales	Rhizobiaceae	Agrobacterium	Agrobacterium tumefaciens	4.26
	Bacteria	Proteobacteria	Gammaproteobacteria	Alteromonadales	Alteromonadaceae	Alteromonas	Alteromonas macleodii	4.26
	Bacteria	Firmicutes	Bacilli	Bacillales	Bacillaceae	Bacillus	Bacillus subtilis	4.26
	Bacteria	Proteobacteria	Betaproteobacteria	Burkholderiales	Burkholderiaceae	Paraburkholderia	Burkholderia xenovorans	4.26
	Eukaryota	Chlorophyta	Chlorophyceae	Chlamydomonadales	Chlamydomonadaceae	Chlamydomonas	Chlamydomonas reinhardtii	4.26
	Bacteria	Proteobacteria	Betaproteobacteria	Neisseriales	Chromobacteriaceae	Chromobacterium	Chromobacterium violaceum	4.26
	Bacteria	Proteobacteria	Betaproteobacteria	Burkholderiales	Burkholderiaceae	Cupriavidus	Cupriavidus metallidurans	4.26
	Bacteria	Proteobacteria	Gammaproteobacteria	Enterobacterales	Enterobacteriaceae	Escherichia	Escherichia coli	4.26
	Archaea	Thaumarchaeota	Nitrososphaeria	Nitrososphaerales	Nitrososphaeraceae	Nitrososphaera	Nitrososphaera viennensis	4.26
	Bacteria	Proteobacteria	Alphaproteobacteria	Rhodobacterales	Rhodobacteraceae	Paracoccus	Paracoccus denitrificans	4.26
	Bacteria	Proteobacteria	Gammaproteobacteria	Pseudomonadales	Pseudomonadaceae	Pseudomonas	Pseudomonas denitrificans	4.26
	Bacteria	Proteobacteria	Gammaproteobacteria	Pseudomonadales	Pseudomonadaceae	Pseudomonas	Pseudomonas fluorescens	4.26
	Bacteria	Proteobacteria	Gammaproteobacteria	Pseudomonadales	Pseudomonadaceae	Pseudomonas	Pseudomonas pseudoalcaligenes	4.26
	Bacteria	Proteobacteria	Alphaproteobacteria	Rhizobiales	Rhizobiaceae	Rhizobium	Rhizobium leguminosarum bv. viciae 3841	4.26
	Bacteria	Proteobacteria	Alphaproteobacteria	Rhizobiales	Rhizobiaceae	Rhizobium	Rhizobium leguminosarum bv. viciae VF39	4.26
	Bacteria	Proteobacteria	Alphaproteobacteria	Rhodobacterales	Rhodobacteraceae	Roseobacter	Roseobacter sp. AK199	4.26
	Bacteria	Proteobacteria	Gammaproteobacteria	Enterobacterales	Enterobacteriaceae	Salmonella	Salmonella enterica typhimurium (3 strains combined)	12.78
	Bacteria	Firmicutes	Bacilli	Bacillales	Staphylococcaceae	Staphylococcus	Staphylococcus aureus ATCC 13709	4.26
	Bacteria	Firmicutes	Bacilli	Bacillales	Staphylococcaceae	Staphylococcus	Staphylococcus aureus ATCC 25923	4.26
	Bacteria	Proteobacteria	Gammaproteobacteria	Xanthomonadales	Xanthomonadaceae	Stenotrophomonas	Stenotrophomonas maltophilia	4.26
	Bacteria	Deinococcus-Thermus	Deinococci	Thermales	Thermaceae	Thermus	Thermus Thermophilus	4.26
								4.26
	Roseobacter sp. AK199 not present in DB
	Roseobacter genus shows different lineage according to NCBI
	Bacteria	Pseudomonadota	Alphaproteobacteria	Rhodobacterales	Roseobacteraceae	Roseobacter
	Alternative (closest) Antarcticimicrobium lineage according to NCBI
	Bacteria	Pseudomonadota	Alphaproteobacteria	Rhodobacterales	Paracoccaceae	Antarcticimicrobium
	Alternative (closest) Antarcticimicrobium lineage according to GTDB | https://gtdb.ecogenomic.org/searches?s=al&q=Antarcticimicrobium
	Bacteria	Pseudomonadota	Alphaproteobacteria	Rhodobacterales	Rhodobacteraceae	Antarcticimicrobium
	New name Hyphomicrobiales | https://www.ncbi.nlm.nih.gov/Taxonomy/Browser/wwwtax.cgi?mode=Info&id=82115&lvl=3&lin=f&keep=1&srchmode=1&unlock
	>AK199_peg_58	SEED_fig_6666666_200881_peg_58	SSU ribosomal protein S15p (S13e)	62769_63038 Forward
	MSITAEEKTRLMKEFATKEGDTGSPEVQVAILSSRISTLTEHFKTHKKDNHGRRGLLKMV
	AQRRKLLDYLKGKEEARYQDLIKRLGLRR

### Sheet: CONTENT "SIHUMIx COMMUNITY"
	Composition SIHUMIx, Van den Bossche et al., 2021, Nat Commum.
	NCBI taxonomy, August 2023
	Superkingdom	Phylum	Class	Order	Family	Genus	Species	PSMs (database searching with DB1)	apprx %
	Bacteria	Bacteroidota	Bacteroidia	Bacteroidales	Bacteroidaceae	Bacteroides	Bacteroides thetaiotaomicron	2263	4.31
	Bacteria	Bacillota	Erysipelotrichia	Erysipelotrichales	Coprobacillaceae	Thomasclavelia	Erysipelatoclostridium ramosum	29575	56.33
	Bacteria	Pseudomonadota	Gammaproteobacteria	Enterobacterales	Enterobacteriaceae	Escherichia	Escherichia coli	82	0.16
	Bacteria	Bacillota	Clostridia	Eubacteriales	Lachnospiraceae	Anaerostipes	Anaerostipes caccae	9261	17.64
	Bacteria	Bacillota	Clostridia	Eubacteriales	Clostridiaceae	Clostridium	Clostridium butyricum	72	0.14
	Bacteria	Bacillota	Clostridia	Eubacteriales	Lachnospiraceae	Blautia	Blautia producta	6619	12.61
	Bacteria	Actinomycetota	Actinomycetes	Bifidobacteriales	Bifidobacteriaceae	Bifidobacterium	Bifidobacterium longum	4604	8.77
	Bacteria	Bacillota	Bacilli	Lactobacillales	Lactobacillaceae	Lactiplantibacillus	Lactobacillus plantarum	23	0.04
