## Supplementary material for "NovoLign: metaproteomics by sequence alignment": Kleikamp_et_al_2024_SI_EXCEL_Table_2

### Sheet: Kleiner_01_UniREF100
	NovoLign parameters				Obtained sequence counts to target taxa (family level) for equal protein "Kleiner community"														Sequence counts statistics					Performance statistics
	Taxon frequency cutoff	min ALC threshold	min bit score threshold	LCA algorithm	Rhizobiaceae_cts	Alteromonadaceae_cts	Bacillaceae_cts	Burkholderiaceae_cts	Chlamydomonadaceae_cts	Chromobacteriaceae_cts	Enterobacteriaceae_cts	Nitrososphaeraceae_cts	Paracoccaceae_cts	Pseudomonadaceae_cts	Roseobacteraceae_cts	Staphylococcaceae_cts	Xanthomonadaceae_cts	Thermaceae_cts	Sequence counts with taxon names	Sequence counts to target taxa	Sequence counts to unexpected taxa	Sequence counts without taxon name	Sequence counts decoy	% sequence counts to unexpected taxa	% decoy sequnece counts to sequence counts total	# matched expected taxa	# unmatched expected taxa	% matched expected taxa	# of unexpected taxa
	15	50	30	con-LCA	1188	135	258	342	43	259	1076	183	381	945	0	439	471	377	15796	6097	0	9699	0	0.01	0	13	1	92.857	0
	10	50	30	con-LCA	1188	135	258	342	43	259	1076	183	381	945	41	439	471	377	15796	6138	0	9658	0	0.01	0	14	0	100	0
	10	70	30	con-LCA	1116	128	244	311	38	246	980	166	355	861	0	398	427	349	14542	5619	0	8923	0	0.01	0	13	1	92.857	0
	15	70	30	con-LCA	1116	128	244	311	38	246	980	166	355	861	0	398	427	349	14542	5619	0	8923	0	0.01	0	13	1	92.857	0
	15	90	20	con-LCA	688	73	173	192	0	135	536	110	190	511	0	265	247	163	10152	3283	0	6869	0	0.01	0	12	2	85.714	0
	10	90	20	con-LCA	688	73	173	192	23	135	536	110	190	511	0	265	247	163	10152	3306	0	6846	76	0.01	2.299	13	1	92.857	0
	15	90	25	con-LCA	681	76	176	196	0	135	522	116	194	509	0	266	246	171	9679	3288	0	6391	0	0.01	0	12	2	85.714	0
	10	90	25	con-LCA	681	76	176	196	21	135	522	116	194	509	0	266	246	171	9679	3309	0	6370	0	0.01	0	13	1	92.857	0
	15	90	30	con-LCA	542	61	134	154	0	136	413	82	156	393	0	204	195	181	6828	2651	0	4177	0	0.01	0	12	2	85.714	0
	10	90	30	con-LCA	542	61	134	154	0	136	413	82	156	393	0	204	195	181	6828	2651	0	4177	0	0.01	0	12	2	85.714	0
	15	90	25	bit-LCA	1097	170	298	332	0	300	1718	148	439	975	141	589	433	299	9679	6939	0	2740	0	0.01	0	13	1	92.857	0
	15	90	30	bit-LCA	832	136	229	252	0	231	1296	100	342	664	101	467	325	239	6828	5214	0	1614	0	0.01	0	13	1	92.857	0
	15	90	30	WLCA	1076	145	248	293	40	324	1528	104	411	874	87	538	330	251	6828	6249	0	579	0	0.01	0	14	0	100	0
	10	90	30	WLCA	1076	145	248	293	40	324	1528	104	411	874	87	538	330	251	6828	6249	14	565	0	0.224	0	14	0	100	1
	5	50	30	con-LCA	1188	135	258	342	43	259	1076	183	381	945	41	439	471	377	15796	6138	16	9642	0	0.26	0	14	0	100	2
	5	90	30	con-LCA	542	61	134	154	14	136	413	82	156	393	0	204	195	181	6828	2665	7	4156	0	0.262	0	13	1	92.857	1
	5	70	30	con-LCA	1116	128	244	311	38	246	980	166	355	861	32	398	427	349	14542	5651	15	8876	0	0.265	0	14	0	100	2
	15	90	20	WLCA	1490	196	345	414	56	455	2136	165	570	1356	118	713	477	341	10152	8832	28	1292	133	0.316	1.501	14	0	100	1
	15	90	25	WLCA	1443	186	334	384	54	443	2041	164	553	1320	112	693	463	330	9679	8520	27	1132	38	0.316	0.445	14	0	100	1
	15	90	20	bit-LCA	1137	175	301	343	27	304	1789	145	453	997	145	602	447	311	10152	7176	23	2953	52	0.319	0.722	14	0	100	1
	5	90	30	WLCA	1076	145	248	293	40	324	1528	104	411	874	87	538	330	251	6828	6249	28	551	0	0.446	0	14	0	100	3
	10	90	25	WLCA	1443	186	334	384	54	443	2041	164	553	1320	112	693	463	330	9679	8520	48	1111	77	0.56	0.899	14	0	100	2
	10	90	30	bit-LCA	832	136	229	252	16	231	1296	100	342	664	101	467	325	239	6828	5230	31	1567	0	0.589	0	14	0	100	2
	5	90	25	con-LCA	681	76	176	196	21	135	522	116	194	509	0	266	246	171	9679	3309	20	6350	51	0.601	1.532	13	1	92.857	2
	5	90	20	con-LCA	688	73	173	192	23	135	536	110	190	511	0	265	247	163	10152	3306	24	6822	95	0.721	2.853	13	1	92.857	2
	10	90	25	bit-LCA	1097	170	298	332	25	300	1718	148	439	975	141	589	433	299	9679	6964	58	2657	29	0.826	0.413	14	0	100	3
	10	90	20	WLCA	1490	196	345	414	56	455	2136	165	570	1356	118	713	477	341	10152	8832	78	1242	133	0.875	1.493	14	0	100	3
	10	70	25	con-LCA	1425	167	352	407	54	269	1238	233	445	1148	0	533	524	366	21851	7161	70	14620	209	0.968	2.89	13	1	92.857	1
	15	70	25	con-LCA	1425	167	352	407	54	269	1238	233	445	1148	0	533	524	366	21851	7161	70	14620	93	0.968	1.286	13	1	92.857	1
	15	70	30	WLCA	2181	275	486	587	114	565	3121	199	855	1894	214	1021	702	507	14542	12721	144	1677	0	1.119	0	14	0	100	3
	15	50	30	WLCA	2330	290	522	637	124	600	3364	219	908	2068	246	1100	765	546	15796	13719	158	1919	0	1.139	0	14	0	100	3
	10	90	20	bit-LCA	1137	175	301	343	27	304	1789	145	453	997	145	602	447	311	10152	7176	83	2893	91	1.143	1.254	14	0	100	4
	5	90	30	bit-LCA	832	136	229	252	16	231	1296	100	342	664	101	467	325	239	6828	5230	67	1531	0	1.265	0	14	0	100	6
	5	90	25	WLCA	1443	186	334	384	54	443	2041	164	553	1320	112	693	463	330	9679	8520	119	1040	77	1.377	0.891	14	0	100	8
	15	50	25	con-LCA	1524	177	400	454	64	286	1361	250	492	1275	0	583	583	400	24726	7849	110	16767	221	1.382	2.777	13	1	92.857	1
	10	70	20	con-LCA	1459	162	352	413	63	267	1278	227	453	1171	62	537	527	351	23585	7322	104	16159	382	1.4	5.144	14	0	100	1
	15	70	20	con-LCA	1459	162	352	413	63	267	1278	227	453	1171	0	537	527	351	23585	7260	104	16221	216	1.412	2.933	13	1	92.857	1
	10	70	30	WLCA	2181	275	486	587	114	565	3121	199	855	1894	214	1021	702	507	14542	12721	184	1637	0	1.426	0	14	0	100	5
	15	70	30	bit-LCA	1718	253	439	503	51	431	2633	191	709	1423	235	887	681	467	14542	10621	156	3765	0	1.448	0	14	0	100	4
	15	50	30	bit-LCA	1835	266	475	549	56	460	2824	210	757	1560	266	950	740	502	15796	11450	180	4166	0	1.548	0	14	0	100	4
	5	90	20	WLCA	1490	196	345	414	56	455	2136	165	570	1356	118	713	477	341	10152	8832	142	1178	208	1.582	2.318	14	0	100	9
	15	50	20	con-LCA	1557	176	408	474	76	287	1412	245	505	1306	92	588	593	386	27301	8105	175	19021	433	2.114	5.229	14	0	100	1
	10	50	30	WLCA	2330	290	522	637	124	600	3364	219	908	2068	246	1100	765	546	15796	13719	303	1774	0	2.161	0	14	0	100	9
	10	70	30	bit-LCA	1718	253	439	503	51	431	2633	191	709	1423	235	887	681	467	14542	10621	268	3653	0	2.461	0	14	0	100	8
	10	50	25	con-LCA	1524	177	400	454	64	286	1361	250	492	1275	68	583	583	400	24726	7917	200	16609	357	2.464	4.398	14	0	100	3
	5	70	30	WLCA	2181	275	486	587	114	565	3121	199	855	1894	214	1021	702	507	14542	12721	325	1496	0	2.491	0	14	0	100	14
	5	70	25	con-LCA	1425	167	352	407	54	269	1238	233	445	1148	49	533	524	366	21851	7210	191	14450	307	2.581	4.148	14	0	100	7
	15	70	25	WLCA	3004	379	697	816	156	772	4194	307	1174	2812	305	1388	965	673	21851	17642	491	3718	237	2.708	1.307	14	0	100	8
	10	50	30	bit-LCA	1835	266	475	549	56	460	2824	210	757	1560	266	950	740	502	15796	11450	325	4021	0	2.76	0	14	0	100	9
	5	90	25	bit-LCA	1097	170	298	332	25	300	1718	148	439	975	141	589	433	299	9679	6964	199	2516	55	2.778	0.768	14	0	100	16
	5	50	30	WLCA	2330	290	522	637	124	600	3364	219	908	2068	246	1100	765	546	15796	13719	421	1656	0	2.977	0	14	0	100	18
	5	90	20	bit-LCA	1137	175	301	343	27	304	1789	145	453	997	145	602	447	311	10152	7176	221	2755	116	2.988	1.568	14	0	100	17
	10	70	25	WLCA	3004	379	697	816	156	772	4194	307	1174	2812	305	1388	965	673	21851	17642	667	3542	292	3.643	1.595	14	0	100	14
	15	70	25	bit-LCA	2309	341	613	696	76	564	3461	281	941	2059	333	1175	898	609	21851	14356	547	6948	168	3.67	1.127	14	0	100	10
	15	70	20	WLCA	3125	397	729	876	165	794	4383	305	1221	2926	332	1425	994	690	23585	18362	714	4509	473	3.743	2.48	14	0	100	9
	10	50	20	con-LCA	1557	176	408	474	76	287	1412	245	505	1306	92	588	593	386	27301	8105	343	18853	677	4.06	8.014	14	0	100	4
	5	70	20	con-LCA	1459	162	352	413	63	267	1278	227	453	1171	62	537	527	351	23585	7322	318	15945	580	4.162	7.592	14	0	100	10
	5	70	30	bit-LCA	1718	253	439	503	51	431	2633	191	709	1423	235	887	681	467	14542	10621	462	3459	0	4.169	0	14	0	100	23
	5	50	25	con-LCA	1524	177	400	454	64	286	1361	250	492	1275	68	583	583	400	24726	7917	366	16443	482	4.419	5.819	14	0	100	10
	5	50	30	bit-LCA	1835	266	475	549	56	460	2824	210	757	1560	266	950	740	502	15796	11450	546	3800	0	4.552	0	14	0	100	24
	15	50	25	WLCA	3218	402	782	895	173	819	4533	328	1265	3086	350	1495	1052	729	24726	19127	917	4682	417	4.575	2.08	14	0	100	13
	15	70	20	bit-LCA	2410	350	630	732	84	569	3587	278	979	2128	354	1204	922	624	23585	14851	817	7917	258	5.214	1.647	14	0	100	13
	10	70	25	bit-LCA	2309	341	613	696	76	564	3461	281	941	2059	333	1175	898	609	21851	14356	823	6672	168	5.422	1.107	14	0	100	20
	15	50	25	bit-LCA	2474	362	687	765	86	602	3728	300	1024	2266	377	1260	981	657	24726	15569	911	8246	251	5.528	1.523	14	0	100	14
	10	50	25	WLCA	3218	402	782	895	173	819	4533	328	1265	3086	350	1495	1052	729	24726	19127	1138	4461	546	5.616	2.694	14	0	100	19
	10	70	20	WLCA	3125	397	729	876	165	794	4383	305	1221	2926	332	1425	994	690	23585	18362	1101	4122	876	5.657	4.501	14	0	100	18
	5	70	25	WLCA	3004	379	697	816	156	772	4194	307	1174	2812	305	1388	965	673	21851	17642	1129	3080	604	6.015	3.218	14	0	100	35
	10	70	20	bit-LCA	2410	350	630	732	84	569	3587	278	979	2128	354	1204	922	624	23585	14851	1090	7644	352	6.838	2.208	14	0	100	22
	15	50	20	WLCA	3354	425	829	977	187	846	4748	327	1316	3228	397	1537	1098	747	27301	20016	1514	5771	848	7.032	3.939	14	0	100	16
	10	50	25	bit-LCA	2474	362	687	765	86	602	3728	300	1024	2266	377	1260	981	657	24726	15569	1217	7940	404	7.25	2.407	14	0	100	24
	15	50	20	bit-LCA	2582	374	716	816	98	611	3873	296	1068	2352	410	1292	1014	673	27301	16175	1296	9830	510	7.418	2.919	14	0	100	16
	5	70	20	WLCA	3125	397	729	876	165	794	4383	305	1221	2926	332	1425	994	690	23585	18362	1628	3595	1510	8.144	7.554	14	0	100	41
	5	50	25	WLCA	3218	402	782	895	173	819	4533	328	1265	3086	350	1495	1052	729	24726	19127	1707	3892	1204	8.193	5.779	14	0	100	41
	5	70	25	bit-LCA	2309	341	613	696	76	564	3461	281	941	2059	333	1175	898	609	21851	14356	1304	6191	436	8.327	2.784	14	0	100	47
	10	50	20	WLCA	3354	425	829	977	187	846	4748	327	1316	3228	397	1537	1098	747	27301	20016	1932	5353	1715	8.803	7.814	14	0	100	26
	5	50	20	con-LCA	1557	176	408	474	76	287	1412	245	505	1306	92	588	593	386	27301	8105	798	18398	1318	8.963	14.804	14	0	100	17
	10	50	20	bit-LCA	2582	374	716	816	98	611	3873	296	1068	2352	410	1292	1014	673	27301	16175	1649	9477	890	9.252	4.993	14	0	100	25
	5	70	20	bit-LCA	2410	350	630	732	84	569	3587	278	979	2128	354	1204	922	624	23585	14851	1724	7010	974	10.401	5.876	14	0	100	53
	5	50	25	bit-LCA	2474	362	687	765	86	602	3728	300	1024	2266	377	1260	981	657	24726	15569	1913	7244	746	10.943	4.267	14	0	100	56
	5	50	20	WLCA	3354	425	829	977	187	846	4748	327	1316	3228	397	1537	1098	747	27301	20016	2649	4636	2624	11.688	11.577	14	0	100	54
	5	50	20	bit-LCA	2582	374	716	816	98	611	3873	296	1068	2352	410	1292	1014	673	27301	16175	2565	8561	2116	13.687	11.291	14	0	100	60

### Sheet: Kleiner_02_UniREF100
	NovoLign parameters				Obtained sequence counts to target taxa (family level) for equal protein "Kleiner community"														Sequence counts statistics					Performance statistics
	Taxon frequency cutoff	min ALC threshold	min bit score threshold	LCA algorithm	Rhizobiaceae_cts	Alteromonadaceae_cts	Bacillaceae_cts	Burkholderiaceae_cts	Chlamydomonadaceae_cts	Chromobacteriaceae_cts	Enterobacteriaceae_cts	Nitrososphaeraceae_cts	Paracoccaceae_cts	Pseudomonadaceae_cts	Roseobacteraceae_cts	Staphylococcaceae_cts	Xanthomonadaceae_cts	Thermaceae_cts	Sequence counts with taxon names	Sequence counts to target taxa	Sequence counts to unexpected taxa	Sequence counts without taxon name	Sequence counts decoy	% sequence counts to unexpected taxa	% decoy sequnece counts to sequence counts total	# matched expected taxa	# unmatched expected taxa	% matched expected taxa	# of unexpected taxa
	15	90	30	con-LCA	287	37	91	89	0	75	230	80	85	541	0	85	82	75	1757	1757	0	2556	0	0.01	0	12	2	85.714	0
	10	90	30	con-LCA	287	37	91	89	0	75	230	80	85	541	0	85	82	75	1757	1757	0	2556	0	0.01	0	12	2	85714	0
	5	90	30	con-LCA	287	37	91	89	12	75	230	80	85	541	0	85	82	75	1769	1769	0	2544	0	0.01	0	13	1	92.857	0
	15	90	25	con-LCA	368	48	130	120	0	79	286	108	103	762	0	120	109	85	2318	2318	0	4185	0	0.01	0	12	2	85.714	0
	10	90	25	con-LCA	368	48	130	120	0	79	286	108	103	762	0	120	109	85	2318	2318	0	4185	26	0.01	1.122	12	2	85.714	0
	15	90	20	con-LCA	366	44	128	115	0	79	289	104	109	770	0	120	114	80	2318	2318	0	4541	0	0.01	0	12	2	85.714	0
	10	90	20	con-LCA	366	44	128	115	14	79	289	104	109	770	0	120	114	80	2332	2332	0	4527	37	0.01	1.587	13	1	92.857	0
	15	90	30	bit-LCA	447	84	170	140	0	115	715	106	188	822	63	234	128	102	3314	3314	0	999	0	0.01	0	13	1	92.857	0
	15	70	30	con-LCA	553	76	193	160	0	127	491	166	204	1144	0	184	216	174	3688	3688	0	5586	0	0.01	0	12	2	85.714	0
	5	70	30	con-LCA	553	76	193	160	20	127	491	166	204	1144	0	184	216	174	3708	3708	0	5566	0	0.01	0	13	1	92.857	0
	10	70	30	con-LCA	553	76	193	160	20	127	491	166	204	1144	0	184	216	174	3708	3708	0	5566	0	0.01	0	13	1	92.857	0
	15	90	30	WLCA	574	90	178	156	31	159	820	110	226	1020	52	265	128	107	3916	3916	0	397	0	0.01	0	14	0	100	0
	10	90	30	WLCA	574	90	178	156	31	159	820	110	226	1020	52	265	128	107	3916	3916	0	397	0	0.01	0	14	0	100	0
	15	50	30	con-LCA	604	82	211	177	0	135	546	185	232	1220	0	209	233	191	4025	4025	0	6143	0	0.01	0	12	2	85.714	0
	10	50	30	con-LCA	604	82	211	177	20	135	546	185	232	1220	0	209	233	191	4045	4045	0	6123	0	0.01	0	13	1	92.857	0
	5	50	30	con-LCA	604	82	211	177	20	135	546	185	232	1220	0	209	233	191	4045	4045	0	6123	0	0.01	0	13	1	92.857	0
	15	90	25	WLCA	803	124	253	211	40	227	1136	172	314	1583	70	355	184	169	5661	5641	20	842	43	0.353	0.76	14	0	100	1
	15	70	30	WLCA	1157	164	359	288	67	287	1708	211	500	2176	109	535	323	245	8167	8129	38	1107	0	0.465	0	14	0	100	1
	15	50	30	WLCA	1256	176	392	318	71	298	1847	232	552	2322	122	577	354	266	8824	8783	41	1344	0	0.465	0	14	0	100	1
	15	90	25	bit-LCA	617	112	227	194	0	163	984	155	253	1265	80	309	180	149	4711	4688	23	1792	0	0.488	0	13	1	92.857	1
	5	90	20	con-LCA	366	44	128	115	14	79	289	104	109	770	0	120	114	80	2347	2332	15	4512	63	0.639	2.684	13	1	92.857	1
	10	90	30	bit-LCA	447	84	170	140	0	115	715	106	188	822	63	234	128	102	3338	3314	24	975	0	0.719	0	13	1	92.857	1
	5	90	25	con-LCA	368	48	130	120	13	79	286	108	103	762	0	120	109	85	2351	2331	20	4152	26	0.851	1.106	13	1	92.857	2
	5	90	30	WLCA	574	90	178	156	31	159	820	110	226	1020	52	265	128	107	3950	3916	34	363	0	0.861	0	14	0	100	3
	10	90	25	bit-LCA	617	112	227	194	0	163	984	155	253	1265	80	309	180	149	4729	4688	41	1774	28	0.867	0.592	13	1	92.857	2
	15	90	20	bit-LCA	629	112	228	194	0	163	1031	154	274	1292	84	317	189	154	4867	4821	46	1992	42	0.945	0.863	13	1	92.857	2
	10	90	25	WLCA	803	124	253	211	40	227	1136	172	314	1583	70	355	184	169	5695	5641	54	808	43	0.948	0.755	14	0	100	3
	10	70	25	con-LCA	722	105	288	226	27	150	642	232	262	1605	0	261	290	215	5074	5025	49	10142	175	0.966	3.449	13	1	92.857	1
	15	70	25	con-LCA	722	105	288	226	0	150	642	232	262	1605	0	261	290	215	5047	4998	49	10169	84	0.971	1.664	12	2	85.714	1
	10	70	30	WLCA	1157	164	359	288	67	287	1708	211	500	2176	109	535	323	245	8222	8129	93	1052	0	1.131	0	14	0	100	3
	10	50	30	WLCA	1256	176	392	318	71	298	1847	232	552	2322	122	577	354	266	8890	8783	107	1278	0	1.204	0	14	0	100	3
	10	90	20	bit-LCA	629	112	228	194	18	163	1031	154	274	1292	84	317	189	154	4902	4839	63	1957	42	1.285	0.857	14	0	100	3
	5	90	30	bit-LCA	447	84	170	140	13	115	715	106	188	822	63	234	128	102	3371	3327	44	942	0	1.305	0	14	0	100	3
	15	70	30	bit-LCA	900	149	334	256	0	216	1411	205	419	1701	129	469	321	227	6831	6737	94	2443	0	1.376	0	13	1	92.857	3
	15	50	30	bit-LCA	979	160	362	278	27	227	1523	225	465	1812	141	508	350	247	7410	7304	106	2758	0	1.43	0	14	0	100	3
	15	90	20	WLCA	821	130	259	224	42	240	1204	170	337	1614	70	371	193	172	5938	5847	91	921	71	1.533	1.196	14	0	100	3
	10	90	20	WLCA	821	130	259	224	42	240	1204	170	337	1614	70	371	193	172	5938	5847	91	921	107	1.533	1.802	14	0	100	3
	10	70	30	bit-LCA	900	149	334	256	25	216	1411	205	419	1701	129	469	321	227	6875	6762	113	2399	0	1.644	0	14	0	100	4
	10	50	30	bit-LCA	979	160	362	278	27	227	1523	225	465	1812	141	508	350	247	7432	7304	128	2736	0	1.722	0	14	0	100	4
	10	50	25	con-LCA	805	119	322	266	28	162	717	255	302	1730	0	296	320	245	5665	5567	98	11984	298	1.73	5.26	13	1	92.857	1
	15	50	25	con-LCA	805	119	322	266	0	162	717	255	302	1730	0	296	320	245	5637	5539	98	12012	200	1.739	3.548	12	2	85.714	1
	10	70	20	con-LCA	733	96	296	234	27	157	664	231	272	1644	0	264	300	203	5212	5121	91	11489	246	1.746	4.72	13	1	92.857	1
	15	70	20	con-LCA	733	96	296	234	0	157	664	231	272	1644	0	264	300	203	5185	5094	91	11516	189	1.755	3.645	12	2	85.714	1
	5	90	25	WLCA	803	124	253	211	40	227	1136	172	314	1583	70	355	184	169	5747	5641	106	756	62	1.844	1.079	14	0	100	8
	5	70	30	WLCA	1157	164	359	288	67	287	1708	211	500	2176	109	535	323	245	8317	8129	188	957	0	2.26	0	14	0	100	10
	5	90	25	bit-LCA	617	112	227	194	16	163	984	155	253	1265	80	309	180	149	4813	4704	109	1690	28	2.265	0.582	14	0	100	9
	5	70	25	con-LCA	722	105	288	226	27	150	642	232	262	1605	34	261	290	215	5177	5059	118	10039	295	2.279	5.698	14	0	100	5
	5	90	20	bit-LCA	629	112	228	194	18	163	1031	154	274	1292	84	317	189	154	4957	4839	118	1902	95	2.38	1.916	14	0	100	8
	5	90	20	WLCA	821	130	259	224	42	240	1204	170	337	1614	70	371	193	172	5995	5847	148	864	164	2.469	2.736	14	0	100	8
	15	70	25	WLCA	1681	235	530	436	93	415	2389	339	712	3371	166	741	487	391	12302	11986	316	2914	263	2.569	2.138	14	0	100	5
	15	50	20	con-LCA	819	110	341	285	0	172	740	252	320	1778	0	301	332	233	5850	5683	167	14127	381	2.855	6.513	12	2	85.714	1
	5	50	30	WLCA	1256	176	392	318	71	298	1847	232	552	2322	122	577	354	266	9044	8783	261	1124	0	2.886	0	14	0	100	13
	5	70	30	bit-LCA	900	149	334	256	25	216	1411	205	419	1701	129	469	321	227	6973	6762	211	2301	0	3.026	0	14	0	100	11
	15	70	25	bit-LCA	1274	211	477	378	36	318	1969	308	585	2565	184	634	463	346	10065	9748	317	5151	144	3.15	1.431	14	0	100	7
	10	70	25	bit-LCA	1274	211	477	378	36	318	1969	308	585	2565	184	634	463	346	10107	9748	359	5109	200	3.552	1.979	14	0	100	9
	5	50	30	bit-LCA	979	160	362	278	27	227	1523	225	465	1812	141	508	350	247	7597	7304	293	2571	0	3.857	0	14	0	100	15
	10	70	25	WLCA	1681	235	530	436	93	415	2389	339	712	3371	166	741	487	391	12490	11986	504	2726	263	4.035	2.106	14	0	100	11
	15	50	25	bit-LCA	1402	233	526	430	39	336	2126	332	657	2751	210	693	512	386	11085	10633	452	6564	305	4.078	2.751	14	0	100	7
	5	70	20	con-LCA	733	96	296	234	27	157	664	231	272	1644	46	264	300	203	5387	5167	220	11314	653	4.084	12.122	14	0	100	6
	15	50	25	WLCA	1840	260	593	500	101	438	2602	369	798	3616	193	809	542	433	13685	13094	591	3964	401	4.319	2.93	14	0	100	7
	15	70	20	bit-LCA	1317	212	495	400	37	333	2060	312	622	2655	201	656	490	358	10615	10148	467	6086	290	4.399	2.732	14	0	100	8
	15	70	20	WLCA	1744	242	565	477	92	449	2517	344	759	3493	185	774	514	401	13201	12556	645	3500	423	4.886	3.204	14	0	100	9
	5	70	25	WLCA	1681	235	530	436	93	415	2389	339	712	3371	166	741	487	391	12630	11986	644	2586	584	5.099	4.624	14	0	100	19
	10	50	20	con-LCA	819	110	341	285	29	172	740	252	320	1778	0	301	332	233	6019	5712	307	13958	508	5.101	8.44	13	1	92.857	4
	10	50	25	bit-LCA	1402	233	526	430	39	336	2126	332	657	2751	210	693	512	386	11276	10633	643	6373	305	5.702	2.705	14	0	100	13
	10	50	25	WLCA	1840	260	593	500	101	438	2602	369	798	3616	193	809	542	433	13891	13094	797	3758	687	5.738	4.946	14	0	100	14
	10	70	20	WLCA	1744	242	565	477	92	449	2517	344	759	3493	185	774	514	401	13321	12556	765	3380	827	5.743	6.208	14	0	100	13
	10	70	20	bit-LCA	1317	212	495	400	37	333	2060	312	622	2655	201	656	490	358	10768	10148	620	5933	367	5.758	3.408	14	0	100	13
	5	50	25	con-LCA	805	119	322	266	28	162	717	255	302	1730	50	296	320	245	5967	5617	350	11682	594	5.866	9.955	14	0	100	10
	15	50	20	WLCA	1918	268	643	557	99	475	2735	372	858	3771	228	844	581	443	14862	13792	1070	5115	1120	7.2	7.536	14	0	100	11
	5	70	25	bit-LCA	1274	211	477	378	36	318	1969	308	585	2565	184	634	463	346	10512	9748	764	4704	420	7.268	3.995	14	0	100	30
	15	50	20	bit-LCA	1452	235	557	465	42	355	2223	335	703	2863	240	717	545	398	12023	11130	893	7954	448	7.427	3.726	14	0	100	11
	5	70	20	WLCA	1744	242	565	477	92	449	2517	344	759	3493	185	774	514	401	13603	12556	1047	3098	1216	7.697	8.939	14	0	100	26
	5	50	25	WLCA	1840	260	593	500	101	438	2602	369	798	3616	193	809	542	433	14308	13094	1214	3341	1176	8.485	8.219	14	0	100	29
	10	50	20	bit-LCA	1452	235	557	465	42	355	2223	335	703	2863	240	717	545	398	12168	11130	1038	7809	719	8.531	5.909	14	0	100	16
	10	50	20	WLCA	1918	268	643	557	99	475	2735	372	858	3771	228	844	581	443	15091	13792	1299	4886	1526	8.608	10.112	14	0	100	16
	5	50	20	con-LCA	819	110	341	285	29	172	740	252	320	1778	72	301	332	233	6352	5784	568	13625	1255	8.942	19.758	14	0	100	11
	5	70	20	bit-LCA	1317	212	495	400	37	333	2060	312	622	2655	201	656	490	358	11188	10148	1040	5513	823	9.296	7.356	14	0	100	34
	5	50	25	bit-LCA	1402	233	526	430	39	336	2126	332	657	2751	210	693	512	386	11809	10633	1176	5840	717	9.959	6.072	14	0	100	35
	5	50	20	WLCA	1918	268	643	557	99	475	2735	372	858	3771	228	844	581	443	15945	13792	2153	4032	2198	13.503	13.785	14	0	100	38
	5	50	20	bit-LCA	1452	235	557	465	42	355	2223	335	703	2863	240	717	545	398	13069	11130	1939	6908	1506	14.837	11.523	14	0	100	45

### Sheet: SIHUMIx_01_UniREF100
	NovoLign parameters				Obtained sequence counts to target taxa (family level) for equal protein "SIHUMIx community"							Sequence counts statistics					Performance statistics
	Taxon frequency cutoff	min ALC threshold	min bit score threshold	LCA algorithm	Bacteroidaceae_cts	Coprobacillaceae_cts	Enterobacteriaceae_cts	Lachnospiraceae_cts	Clostridiaceae_cts	Bifidobacteriaceae_cts	Lactobacillaceae_cts	Sequence counts with taxon names	Sequence counts to target taxa	Sequence counts to unexpected taxa	Sequence counts without taxon name	Sequence counts decoy	% sequence counts to unexpected taxa	% decoy sequnece counts to sequence counts total	# matched expected taxa	# unmatched expected taxa	% matched expected taxa	# of unexpected taxa
	15	90	30	con-LCA	416	59	0	127	0	0	0	602	602	0	945	0	0.01	0	3	4	42.857	0
	10	90	30	con-LCA	416	59	0	127	0	0	0	602	602	0	945	0	0.01	0	3	4	42.857	0
	5	90	30	con-LCA	416	59	11	127	0	0	0	613	613	0	934	0	0.01	0	4	3	57.143	0
	15	90	25	con-LCA	674	115	0	166	0	0	0	955	955	0	1792	0	0.01	0	3	4	42.857	0
	10	90	25	con-LCA	674	115	24	166	0	0	0	979	979	0	1768	0	0.01	0	4	3	57.143	0
	15	90	20	con-LCA	700	120	0	172	0	0	0	992	992	0	1968	0	0.01	0	3	4	42.857	0
	10	90	20	con-LCA	700	120	27	172	0	0	0	1019	1019	0	1941	0	0.01	0	4	3	57.143	0
	5	90	30	bit-LCA	642	119	52	287	0	0	0	1100	1100	0	447	0	0.01	0	4	3	57.143	0
	15	90	30	bit-LCA	642	119	52	287	0	0	0	1100	1100	0	447	0	0.01	0	4	3	57.143	0
	10	90	30	bit-LCA	642	119	52	287	0	0	0	1100	1100	0	447	0	0.01	0	4	3	57.143	0
	15	90	30	WLCA	783	242	65	319	0	0	0	1409	1409	0	138	0	0.01	0	4	3	57.143	0
	10	90	30	WLCA	783	242	65	319	0	0	0	1409	1409	0	138	0	0.01	0	4	3	57.143	0
	5	90	30	WLCA	783	242	65	319	14	0	0	1423	1423	0	124	0	0.01	0	5	2	71.429	0
	15	90	25	WLCA	1329	380	124	556	37	0	0	2426	2426	0	321	0	0.01	0	5	2	71.429	0
	15	90	20	WLCA	1407	396	146	582	63	0	0	2594	2594	0	366	0	0.01	0	5	2	71.429	0
	15	70	30	con-LCA	1770	258	79	570	0	0	0	2677	2677	0	4060	0	0.01	0	4	3	57.143	0
	10	70	30	con-LCA	1770	258	79	570	0	0	0	2677	2677	0	4060	0	0.01	0	4	3	57.143	0
	15	50	30	con-LCA	2289	345	123	764	0	0	0	3521	3521	0	5546	0	0.01	0	4	3	57.143	0
	10	90	20	WLCA	1407	396	146	582	63	0	0	2608	2594	14	352	0	0.537	0	5	2	71.429	1
	10	90	25	WLCA	1329	380	124	556	37	0	0	2440	2426	14	307	0	0.574	0	5	2	71.429	1
	5	90	20	con-LCA	700	120	27	172	0	0	0	1025	1019	6	1935	0	0.585	0	4	3	57.143	1
	5	90	25	con-LCA	674	115	24	166	0	0	0	985	979	6	1762	0	0.609	0	4	3	57.143	1
	15	70	30	WLCA	3270	806	302	1369	121	0	0	5909	5868	41	828	0	0.694	0	5	2	71.429	1
	10	50	30	con-LCA	2289	345	123	764	0	0	0	3547	3521	26	5520	0	0.733	0	4	3	57.143	1
	5	70	30	con-LCA	1770	258	79	570	0	0	0	2701	2677	24	4036	0	0.889	0	4	3	57.143	2
	15	70	20	con-LCA	2723	452	159	802	0	0	0	4178	4136	42	9119	57	1.005	1.364	4	3	57.143	1
	10	70	25	con-LCA	2639	454	147	794	46	0	0	4123	4080	43	8048	73	1.043	1.771	5	2	71.429	1
	15	70	25	con-LCA	2639	454	147	794	0	0	0	4077	4034	43	8094	45	1.055	1.104	4	3	57.143	1
	10	70	30	WLCA	3270	806	302	1369	121	0	0	5939	5868	71	798	0	1.195	0	5	2	71.429	2
	15	70	30	bit-LCA	2697	455	246	1287	33	0	0	4777	4718	59	1960	0	1.235	0	5	2	71.429	1
	15	90	25	bit-LCA	1063	189	92	499	0	0	0	1871	1843	28	876	0	1.497	0	4	3	57.143	1
	5	50	30	con-LCA	2289	345	123	764	0	0	0	3579	3521	58	5488	0	1.621	0	4	3	57.143	3
	5	90	25	WLCA	1329	380	124	556	37	0	0	2466	2426	40	281	0	1.622	0	5	2	71.429	4
	5	90	20	WLCA	1407	396	146	582	63	0	0	2642	2594	48	318	0	1.817	0	5	2	71.429	5
	15	50	30	WLCA	4182	1019	441	1812	192	0	0	7791	7646	145	1276	0	1.861	0	5	2	71.429	3
	10	70	20	con-LCA	2723	452	159	802	51	0	0	4284	4187	97	9013	94	2.264	2.194	5	2	71.429	2
	10	90	25	bit-LCA	1063	189	92	499	0	0	0	1886	1843	43	861	0	2.28	0	4	3	57.143	2
	15	90	20	bit-LCA	1125	196	112	519	0	0	0	1999	1952	47	961	0	2.351	0	4	3	57.143	2
	10	90	20	bit-LCA	1125	196	112	519	0	0	0	1999	1952	47	961	0	2.351	0	4	3	57.143	2
	10	50	30	WLCA	4182	1019	441	1812	192	0	0	7832	7646	186	1235	0	2.375	0	5	2	71.429	5
	15	50	30	bit-LCA	3439	591	346	1707	50	0	0	6283	6133	150	2784	0	2.387	0	5	2	71.429	3
	10	70	30	bit-LCA	2697	455	246	1287	33	0	0	4834	4718	116	1903	0	2.4	0	5	2	71.429	4
	5	70	30	WLCA	3270	806	302	1369	121	0	0	6014	5868	146	723	0	2.428	0	5	2	71.429	9
	5	70	30	bit-LCA	2697	455	246	1287	33	0	0	4905	4718	187	1832	0	3.812	0	5	2	71.429	8
	5	50	30	WLCA	4182	1019	441	1812	192	0	0	7952	7646	306	1115	0	3.848	0	5	2	71.429	14
	5	90	25	bit-LCA	1063	189	92	499	11	0	0	1929	1854	75	818	0	3.888	0	5	2	71.429	6
	5	90	20	bit-LCA	1125	196	112	519	12	0	0	2045	1964	81	915	0	3.961	0	5	2	71.429	6
	15	70	25	WLCA	5082	1246	532	2160	261	0	0	9666	9281	385	2505	105	3.983	1.086	5	2	71.429	7
	10	50	30	bit-LCA	3439	591	346	1707	50	0	0	6393	6133	260	2674	0	4.067	0	5	2	71.429	6
	5	70	25	con-LCA	2639	454	147	794	46	0	0	4267	4080	187	7904	226	4.382	5.296	5	2	71.429	8
	15	70	20	WLCA	5333	1285	608	2247	346	0	0	10322	9819	503	2975	204	4.873	1.976	5	2	71.429	8
	5	50	30	bit-LCA	3439	591	346	1707	50	0	0	6469	6133	336	2598	0	5.194	0	5	2	71.429	14
	15	70	25	bit-LCA	4071	724	424	1979	80	0	0	7697	7278	419	4474	53	5.444	0.689	5	2	71.429	7
	5	70	20	con-LCA	2723	452	159	802	51	0	0	4438	4187	251	8859	298	5.656	6.715	5	2	71.429	9
	15	50	25	con-LCA	3322	573	209	1046	0	0	0	5492	5150	342	12189	158	6.227	2.877	4	3	57.143	4
	15	70	20	bit-LCA	4253	733	486	2045	93	0	0	8128	7610	518	5169	66	6.373	0.812	5	2	71.429	8
	10	70	25	WLCA	5082	1246	532	2160	261	0	0	9913	9281	632	2258	152	6.375	1.533	5	2	71.429	15
	10	70	25	bit-LCA	4071	724	424	1979	80	0	0	7785	7278	507	4386	53	6.513	0.681	5	2	71.429	11
	10	70	20	WLCA	5333	1285	608	2247	346	0	0	10564	9819	745	2733	252	7.052	2.385	5	2	71.429	15
	5	70	25	WLCA	5082	1246	532	2160	261	0	0	10056	9281	775	2115	289	7.707	2.874	5	2	71.429	25
	10	70	20	bit-LCA	4253	733	486	2045	93	0	0	8297	7610	687	5000	106	8.28	1.278	5	2	71.429	14
	15	50	20	con-LCA	3425	570	229	1069	88	0	0	5892	5381	511	13975	292	8.673	4.956	5	2	71.429	5
	5	70	25	bit-LCA	4071	724	424	1979	80	0	30	8028	7308	720	4143	223	8.969	2.778	6	1	85.714	22
	5	70	20	WLCA	5333	1285	608	2247	346	0	0	10787	9819	968	2510	483	8.974	4.478	5	2	71.429	28
	10	50	25	con-LCA	3322	573	209	1046	77	0	0	5773	5227	546	11908	316	9.458	5.474	5	2	71.429	7
	15	50	25	WLCA	6334	1527	751	2745	386	0	0	12987	11743	1244	4694	347	9.579	2.672	5	2	71.429	14
	10	50	25	WLCA	6334	1527	751	2745	386	0	0	13098	11743	1355	4583	510	10.345	3.894	5	2	71.429	18
	15	50	25	bit-LCA	5063	914	584	2526	126	0	0	10297	9213	1084	7384	180	10.527	1.748	5	2	71.429	12
	5	70	20	bit-LCA	4253	733	486	2045	93	0	36	8606	7646	960	4691	370	11.155	4.299	6	1	85.714	29
	15	50	20	WLCA	6631	1571	846	2870	478	0	0	13978	12396	1582	5889	816	11.318	5.838	5	2	71.429	15
	10	50	20	con-LCA	3425	570	229	1069	88	0	0	6117	5381	736	13750	529	12.032	8.648	5	2	71.429	8
	10	50	25	bit-LCA	5063	914	584	2526	126	0	57	10542	9270	1272	7139	346	12.066	3.282	6	1	85.714	18
	15	50	20	bit-LCA	5277	924	662	2626	145	0	0	10978	9634	1344	8889	465	12.243	4.236	5	2	71.429	13
	5	50	25	con-LCA	3322	573	209	1046	77	0	32	6092	5259	833	11589	745	13.674	12.229	6	1	85.714	17
	10	50	20	WLCA	6631	1571	846	2870	478	0	0	14477	12396	2081	5390	1323	14.375	9.139	5	2	71.429	25
	10	50	20	bit-LCA	5277	924	662	2626	145	0	68	11365	9702	1663	8502	826	14.633	7.268	6	1	85.714	20
	5	50	25	WLCA	6334	1527	751	2745	386	16	0	13786	11759	2027	3895	1188	14.703	8.617	6	1	85.714	42
	5	50	25	bit-LCA	5063	914	584	2526	126	0	57	11158	9270	1888	6523	912	16.921	8.174	6	1	85.714	39
	5	50	20	WLCA	6631	1571	846	2870	478	18	0	15430	12414	3016	4437	1884	19.546	12.21	6	1	85.714	57
	5	50	20	con-LCA	3425	570	229	1069	88	0	42	6790	5423	1367	13077	1162	20.133	17.113	6	1	85.714	28
	5	50	20	bit-LCA	5277	924	662	2626	145	0	68	12514	9702	2812	7353	1463	22.471	11.691	6	1	85.714	56

### Sheet: SIHUMIx_02_UniREF100
	NovoLign parameters				Obtained sequence counts to target taxa (family level) for equal protein "SIHUMIx community"							Sequence counts statistics					Performance statistics
	Taxon frequency cutoff	min ALC threshold	min bit score threshold	LCA algorithm	Bacteroidaceae_cts	Coprobacillaceae_cts	Enterobacteriaceae_cts	Lachnospiraceae_cts	Clostridiaceae_cts	Bifidobacteriaceae_cts	Lactobacillaceae_cts	Sequence counts with taxon names	Sequence counts to target taxa	Sequence counts to unexpected taxa	Sequence counts without taxon name	Sequence counts decoy	% sequence counts to unexpected taxa	% decoy sequnece counts to sequence counts total	# matched expected taxa	# unmatched expected taxa	% matched expected taxa	# of unexpected taxa
	15	90	30	con-LCA	1498	213	55	453	0	0	0	2219	2219	0	3121	0	0.01	0	4	3	57.143	0
	10	90	30	con-LCA	1498	213	55	453	0	0	0	2219	2219	0	3121	0	0.01	0	4	3	57.143	0
	5	90	30	con-LCA	1498	213	55	453	9	0	0	2228	2228	0	3112	0	0.01	0	5	2	71.429	0
	15	90	25	con-LCA	2367	336	107	771	0	0	0	3581	3581	0	5913	0	0.01	0	4	3	57.143	0
	15	90	20	con-LCA	2463	356	117	778	0	0	0	3714	3714	0	6575	0	0.01	0	4	3	57.143	0
	10	70	30	con-LCA	2757	356	129	892	0	0	0	4134	4134	0	5997	0	0.01	0	4	3	57.143	0
	15	70	30	con-LCA	2757	356	129	892	0	0	0	4134	4134	0	5997	0	0.01	0	4	3	57.143	0
	10	50	30	con-LCA	2973	386	143	997	0	0	0	4499	4499	0	6539	0	0.01	0	4	3	57.143	0
	15	50	30	con-LCA	2973	386	143	997	0	0	0	4499	4499	0	6539	0	0.01	0	4	3	57.143	0
	10	90	30	WLCA	2823	492	337	1187	86	0	0	4925	4925	0	415	0	0.01	0	5	2	71.429	0
	15	90	30	WLCA	2823	492	337	1187	86	0	0	4925	4925	0	415	0	0.01	0	5	2	71.429	0
	5	90	20	con-LCA	2463	356	117	778	17	0	0	3731	3748	17	6541	37	0.454	0.987	5	2	71.429	1
	10	90	20	con-LCA	2463	356	117	778	0	0	0	3714	3731	17	6558	0	0.456	0	4	3	57.143	1
	5	90	25	con-LCA	2367	336	107	771	16	0	0	3597	3614	17	5880	0	0.47	0	5	2	71.429	1
	10	90	25	con-LCA	2367	336	107	771	0	0	0	3581	3598	17	5896	0	0.472	0	4	3	57.143	1
	15	70	30	WLCA	5107	867	744	2290	152	0	0	9160	9211	51	920	0	0.554	0	5	2	71.429	1
	15	50	30	WLCA	5490	928	813	2499	178	0	0	9908	9965	57	1073	0	0.572	0	5	2	71.429	1
	5	90	30	WLCA	2823	492	337	1187	86	0	0	4925	4954	29	386	0	0.585	0	5	2	71.429	2
	10	70	20	con-LCA	4471	598	234	1414	0	0	0	6717	6758	41	12872	106	0.607	1.569	4	3	57.143	1
	15	70	20	con-LCA	4471	598	234	1414	0	0	0	6717	6758	41	12872	0	0.607	0	4	3	57.143	1
	10	70	25	con-LCA	4292	572	211	1407	0	0	0	6482	6524	42	11539	0	0.644	0	4	3	57.143	1
	15	70	25	con-LCA	4292	572	211	1407	0	0	0	6482	6524	42	11539	0	0.644	0	4	3	57.143	1
	15	50	20	con-LCA	4784	646	264	1558	0	0	0	7252	7304	52	14854	153	0.712	2.095	4	3	57.143	1
	5	70	30	con-LCA	2757	356	129	892	10	0	0	4144	4175	31	5956	0	0.743	0	5	2	71.429	2
	15	50	25	con-LCA	4592	621	241	1553	0	0	0	7007	7060	53	13133	0	0.751	0	4	3	57.143	1
	10	70	30	WLCA	5107	867	744	2290	152	0	0	9160	9233	73	898	0	0.791	0	5	2	71.429	2
	5	50	30	con-LCA	2973	386	143	997	14	0	0	4513	4555	42	6483	0	0.922	0	5	2	71.429	3
	15	90	30	bit-LCA	2318	301	254	1096	0	0	0	3969	4006	37	1334	0	0.924	0	4	3	57.143	1
	10	90	25	WLCA	4783	827	622	2182	178	0	0	8592	8674	82	820	0	0.945	0	5	2	71.429	2
	15	90	25	WLCA	4783	827	622	2182	178	0	0	8592	8674	82	820	0	0.945	0	5	2	71.429	2
	15	90	20	WLCA	5157	890	673	2326	198	0	0	9244	9335	91	954	0	0.975	0	5	2	71.429	2
	10	90	20	WLCA	5157	890	673	2326	198	0	0	9244	9335	91	954	0	0.975	0	5	2	71.429	2
	10	50	30	WLCA	5490	928	813	2499	178	0	0	9908	10016	108	1022	0	1.078	0	5	2	71.429	3
	10	50	25	con-LCA	4592	621	241	1553	0	0	0	7007	7090	83	13103	91	1.171	1.283	4	3	57.143	2
	15	70	25	WLCA	8573	1474	1277	3927	348	0	0	15599	15791	192	2272	35	1.216	0.222	5	2	71.429	3
	5	90	25	WLCA	4783	827	622	2182	178	0	0	8592	8712	120	782	33	1.377	0.379	5	2	71.429	5
	5	70	30	WLCA	5107	867	744	2290	152	0	0	9160	9291	131	840	0	1.41	0	5	2	71.429	7
	5	70	25	con-LCA	4292	572	211	1407	31	10	0	6523	6619	96	11444	89	1.45	1.345	6	1	85.714	4
	5	90	20	WLCA	5157	890	673	2326	198	0	0	9244	9398	154	891	76	1.639	0.809	5	2	71.429	7
	10	90	30	bit-LCA	2318	301	254	1096	17	0	0	3986	4053	67	1287	0	1.653	0	5	2	71.429	3
	5	50	30	WLCA	5490	928	813	2499	178	0	0	9908	10082	174	956	0	1.726	0	5	2	71.429	9
	15	70	30	bit-LCA	4256	532	559	2099	33	0	0	7479	7621	142	2510	0	1.863	0	5	2	71.429	3
	15	70	20	WLCA	9185	1579	1373	4165	392	0	0	16694	17031	337	2599	209	1.979	1.227	5	2	71.429	5
	5	70	20	con-LCA	4471	598	234	1414	34	15	0	6766	6911	145	12719	137	2.098	1.982	6	1	85.714	5
	10	50	20	con-LCA	4784	646	264	1558	54	0	0	7306	7470	164	14688	153	2.195	2.048	5	2	71.429	3
	15	50	30	bit-LCA	4573	579	606	2296	37	0	0	8091	8273	182	2765	0	2.2	0	5	2	71.429	4
	5	90	30	bit-LCA	2318	301	254	1096	17	0	0	3986	4088	102	1252	0	2.495	0	5	2	71.429	7
	10	70	25	WLCA	8573	1474	1277	3927	348	0	0	15599	16014	415	2049	131	2.591	0.818	5	2	71.429	10
	10	70	30	bit-LCA	4256	532	559	2099	33	0	0	7479	7689	210	2442	0	2.731	0	5	2	71.429	6
	10	50	30	bit-LCA	4573	579	606	2296	37	0	0	8091	8323	232	2715	0	2.787	0	5	2	71.429	6
	15	90	20	bit-LCA	4126	548	497	2040	40	0	0	7251	7467	216	2822	0	2.893	0	5	2	71.429	5
	15	90	25	bit-LCA	3848	504	458	1934	36	0	0	6780	6986	206	2508	0	2.949	0	5	2	71.429	5
	10	70	20	WLCA	9185	1579	1373	4165	392	17	0	16711	17221	510	2409	209	2.962	1.214	6	1	85.714	10
	15	50	25	WLCA	9210	1578	1386	4243	395	0	0	16812	17329	517	2864	184	2.983	1.062	5	2	71.429	8
	5	50	25	con-LCA	4592	621	241	1553	46	12	0	7065	7291	226	12902	121	3.1	1.66	6	1	85.714	6
	10	90	20	bit-LCA	4126	548	497	2040	40	0	0	7251	7483	232	2806	0	3.1	0	5	2	71.429	6
	5	70	25	WLCA	8573	1474	1277	3927	348	12	0	15611	16113	502	1950	173	3.115	1.074	6	1	85.714	17
	10	90	25	bit-LCA	3848	504	458	1934	36	0	0	6780	7001	221	2493	0	3.157	0	5	2	71.429	6
	5	70	30	bit-LCA	4256	532	559	2099	33	0	0	7479	7745	266	2386	0	3.434	0	5	2	71.429	12
	10	50	25	WLCA	9210	1578	1386	4243	395	15	0	16827	17442	615	2751	230	3.526	1.319	6	1	85.714	11
	5	50	30	bit-LCA	4573	579	606	2296	37	0	0	8091	8395	304	2643	0	3.621	0	5	2	71.429	13
	15	50	20	WLCA	9861	1699	1489	4490	452	0	0	17991	18674	683	3484	293	3.657	1.569	5	2	71.429	9
	15	70	25	bit-LCA	6954	893	938	3471	72	0	0	12328	12797	469	5266	0	3.665	0	5	2	71.429	6
	5	50	20	con-LCA	4784	646	264	1558	54	17	0	7323	7605	282	14553	287	3.708	3.774	6	1	85.714	7
	5	90	25	bit-LCA	3848	504	458	1934	36	0	10	6790	7058	268	2436	0	3.797	0	6	1	85.714	12
	5	90	20	bit-LCA	4126	548	497	2040	40	0	10	7261	7553	292	2736	41	3.866	0.543	6	1	85.714	13
	5	70	20	WLCA	9185	1579	1373	4165	392	17	0	16711	17383	672	2247	450	3.866	2.589	6	1	85.714	21
	10	50	20	WLCA	9861	1699	1489	4490	452	20	0	18011	18766	755	3392	388	4.023	2.068	6	1	85.714	11
	15	70	20	bit-LCA	7408	958	1008	3637	81	0	0	13092	13685	593	5945	75	4.333	0.548	5	2	71.429	9
	15	50	25	bit-LCA	7453	967	1020	3759	90	0	0	13289	13923	634	6270	67	4.554	0.481	5	2	71.429	8
	10	70	25	bit-LCA	6954	893	938	3471	72	0	25	12353	12947	594	5116	0	4.588	0	6	1	85.714	12
	5	50	25	WLCA	9210	1578	1386	4243	395	15	0	16827	17654	827	2539	308	4.684	1.745	6	1	85.714	24
	10	70	20	bit-LCA	7408	958	1008	3637	81	0	26	13118	13815	697	5815	153	5.045	1.107	6	1	85.714	13
	15	50	20	bit-LCA	7942	1035	1097	3933	106	0	0	14113	14921	808	7237	173	5.415	1.159	5	2	71.429	11
	5	70	25	bit-LCA	6954	893	938	3471	72	12	25	12365	13094	729	4969	95	5.567	0.726	7	0	100	23
	10	50	25	bit-LCA	7453	967	1020	3759	90	0	31	13320	14122	802	6071	102	5.679	0.722	6	1	85.714	14
	5	50	20	WLCA	9861	1699	1489	4490	452	20	0	18011	19129	1118	3029	735	5.845	3.842	6	1	85.714	29
	5	70	20	bit-LCA	7408	958	1008	3637	81	17	26	13135	13982	847	5648	177	6.058	1.266	7	0	100	25
	10	50	20	bit-LCA	7942	1035	1097	3933	106	20	33	14166	15097	931	7061	221	6.167	1.464	7	0	100	14
	5	50	25	bit-LCA	7453	967	1020	3759	90	15	31	13335	14292	957	5901	174	6.696	1.217	7	0	100	25
	5	50	20	bit-LCA	7942	1035	1097	3933	106	20	33	14166	15371	1205	6787	443	7.839	2.882	7	0	100	30
